# Diet quality alters the consequences of gradual phenotypic plasticity for individual performance

**DOI:** 10.1101/2023.03.08.531696

**Authors:** Marine Van Baelen, Alexandre Bec, Erik Sperfeld, Nathan Frizot, Apostolos-Manuel Koussoroplis

## Abstract

Organisms exhibit reversible physiological adjustments as a response to rapidly changing environments. Yet, such plasticity of the phenotype is gradual and may lag behind the environmental fluctuations, thereby affecting the long-term average performance of the organisms. By supplying energy and essential compounds for optimal tissue building, food determines the range of possible phenotypic changes and potentially the rate at which they occur. Here, we assess how differences in the dietary supply of essential lipids modulate the phenotypic plasticity of an ectotherm facing thermal fluctuations. We use three phytoplankton strains to create a gradient of polyunsaturated fatty acids and sterols supply for *Daphnia magna* under constant and fluctuating temperatures. We used three different fluctuation periodicities to unravel the temporal dynamics of gradual plasticity and its long-term consequences on *D. magna* performance measured as juvenile somatic growth rate. In agreement with gradual plasticity theory, we show that in *D.magna*, fluctuation periodicity determines the differential between observed growth rates and those expected from constant conditions. Most importantly, we show that diet modulates both the size and the direction of the growth rate differential. Overall, we demonstrate that the nutritional context is essential for predicting ectotherm consumers’ performance in fluctuating thermal environments.
