## Supplementary material for "Diet quality alters the consequences of gradual phenotypic plasticity for individual performance": Data and Script: fluctuation.1.xlsx

### Sheet: Feuil1
Treatment	Type	Time	gh	g	F	M
cst	Y	16	0.0347048	0.832916	0	15.3333
cst	Y	16	0.036049	0.865175	0	15.6667
cst	Y	16	0.0373648	0.896756	0	16
cst	Y	16	0.0347048	0.832916	0	15.3333
cst	C	16	0.0333312	0.799948	0	15
cst	C	16	0.0347048	0.832916	0	15.3333
cst	C	16	0.036049	0.865175	0	15.6667
cst	C	16	0.00798959	0.19175	0	10
cst	S	16	0.0210971	0.506331	0	12.3333
cst	S	16	0.0259697	0.623273	0	13.3333
cst	S	16	0.0227639	0.546333	0	12.6667
cst	S	16	0.0333312	0.799948	0	15
F12	Y	12	0.0548718	1.31692	12	17
F12	Y	12	0.0548718	1.31692	12	17
F12	Y	12	0.0498198	1.19567	12	16
F12	Y	12	0.0548718	1.31692	12	17
F12	C	12	0.0611641	1.46794	12	18.3333
F12	C	12	0.059635	1.43124	12	18
F12	C	12	0.0611641	1.46794	12	18.3333
F12	C	12	0.0498198	1.19567	12	16
F12	S	12	0.0670145	1.60835	12	19.6667
F12	S	12	0.0234987	0.563968	12	11.6667
F12	S	12	0.0782303	1.87753	12	22.5
F12	S	12	0.0737933	1.77104	12	21.3333
F24	Y	19	0.0376642	0.903941	24	18
F24	Y	19	0.0314651	0.755163	24	16
F24	Y	19	0.0256756	0.616214	24	14.3333
F24	Y	19	0.03863	0.927119	24	18.3333
F24	C	19	0.0376642	0.903941	24	18
F24	C	19	0.0376642	0.903941	24	18
F24	C	19	0.0218692	0.524862	24	13.3333
F24	C	19	0.0218692	0.524862	24	13.3333
F24	S	19	0.030357	0.728569	24	15.6667
F24	S	19	0.030357	0.728569	24	15.6667
F24	S	19	0.0336136	0.806727	24	16.6667
F24	S	19	0.0191696	0.46007	24	12.6667
F48	Y	15	0.0355532	0.853278	48	15
F48	Y	15	0.047708	1.14499	48	18
F48	Y	15	0.0501325	1.20318	48	18.6667
F48	Y	15	0.0524719	1.25933	48	19.3333
F48	C	15	0.0242815	0.582755	48	12.6667
F48	C	15	0.0370185	0.888444	48	15.3333
F48	C	15	0.0398558	0.956539	48	16
F48	C	15	0.0370185	0.888444	48	15.3333
F48	S	15	0.027701	0.664825	48	13.3333
F48	S	15	0.0412304	0.98953	48	16.3333
F48	S	15	0.0187989	0.451174	48	11.6667
F48	S	15	0.0242815	0.582755	48	12.6667
cst	Y	62	0.0336763	0.80823	0	71
cst	Y	62	0.0332154	0.79717	0	69
cst	Y	62	0.0359995	0.863987	0	82
cst	Y	62	0.0252084	0.605	0	42
cst	C	62	0.0263211	0.631707	0	45
cst	C	62	0.03149	0.755761	0	62
cst	C	62	0.0349847	0.839634	0	77
cst	C	62	0.0306901	0.736562	0	59
cst	S	62	0.0244214	0.586114	0	40
cst	S	62	0.0222677	0.534424	0	35
cst	S	62	0.0197814	0.474753	0	30
F12	Y	55	0.0312194	0.749266	12	49
F12	Y	55	0.0308445	0.740269	12	48
F12	Y	55	0.0319468	0.766723	12	51
F12	Y	55	0.0312194	0.749266	12	49
F12	C	55	0.0339691	0.815258	12	57
F12	C	55	0.0312194	0.749266	12	49
F12	C	55	0.0349017	0.837641	12	60
F12	C	55	0.0342853	0.822847	12	58
F12	S	55	0.0251018	0.602442	12	35
F12	S	55	0.0284167	0.682001	12	42
F12	S	55	0.0288445	0.692268	12	43
F12	S	55	0.0245747	0.589793	12	34
F24	Y	67	0.0259294	0.622306	24	50
F24	Y	67	0.0267991	0.643179	24	53
F24	Y	67	0.0278851	0.669242	24	57
F24	Y	67	0.0250059	0.600142	24	47
F24	C	67	0.0283998	0.681595	24	59
F24	C	67	0.0283998	0.681595	24	59
F24	C	67	0.0281446	0.675472	24	58
F24	C	67	0.0265148	0.636355	24	52
F24	S	67	0.0250059	0.600142	24	47
F24	S	67	0.0218333	0.524	24	38
F24	S	67	0.0225989	0.542374	24	40
F24	S	67	0.022221	0.533305	24	39
F48	Y	63	0.0299316	0.718359	48	58
F48	Y	63	0.0244257	0.586217	48	41
F48	Y	63	0.0278901	0.669361	48	51
F48	Y	63	0.0251817	0.604361	48	43
F48	C	63	0.0278901	0.669361	48	51
F48	C	63	0.0269278	0.646266	48	48
F48	C	63	0.0219142	0.525941	48	35
F48	C	63	0.0269278	0.646266	48	48
F48	S	63	0.0189293	0.454303	48	29
F48	S	63	0.0165734	0.397762	48	25
F48	S	63	0.0189293	0.454303	48	29
F48	S	63	0.0209803	0.503526	48	33
cst	Y	148	0.0214348	0.514436	0	248
cst	Y	148	0.0206148	0.494756	0	255
cst	Y	148	0.0214026	0.513662	0	219
cst	Y	148	0.0213049	0.511317	0	226
cst	Y	148	0.0231579	0.555789	0	265
cst	Y	148	0.0233786	0.561087	0	231
cst	Y	148	0.0231329	0.55519	0	305
cst	Y	148	0.020505	0.492119	0	220
cst	Y	148	0.0210031	0.504073	0	229
cst	Y	148	0.0228779	0.54907	0	300
cst	Y	148	0.0232814	0.558754	0	111
cst	Y	148	0.0214026	0.513662	0	234
cst	C	148	0.0211052	0.506524	0	179
cst	C	148	0.0227467	0.545921	0	189
cst	C	148	0.0200467	0.481121	0	189
cst	C	148	0.0230827	0.553984	0	248
cst	C	148	0.0232323	0.557575	0	242
cst	C	148	0.0229297	0.550312	0	278
cst	C	148	0.0196814	0.472353	0	216
cst	C	148	0.0238222	0.571734	0	239
cst	C	148	0.0220201	0.528482	0	195
cst	C	148	0.023639	0.567336	0	241
cst	C	148	0.0235219	0.564525	0	202
cst	C	148	0.0223931	0.537436	0	173
cst	S	148	0.0180897	0.434153	0	131
cst	S	148	0.0162159	0.389183	0	112
cst	S	148	0.0183992	0.441582	0	152
cst	S	148	0.0190249	0.456597	0	134
cst	S	148	0.0173071	0.41537	0	139
cst	S	148	0.0188856	0.453253	0	134
cst	S	148	0.0194696	0.467269	0	129
cst	S	148	0.0188856	0.453253	0	92
cst	S	148	0.0199271	0.478251	0	163
cst	S	148	0.0187433	0.449839	0	128
cst	S	148	0.0180367	0.432881	0	131
cst	S	148	0.0184993	0.443984	0	160
F12	Y	150	0.0222578	0.534188	12	248
F12	Y	150	0.0224434	0.538642	12	255
F12	Y	150	0.0214288	0.514291	12	219
F12	Y	150	0.0216386	0.519325	12	226
F12	Y	150	0.0226999	0.544796	12	265
F12	Y	150	0.0217844	0.522827	12	231
F12	Y	150	0.0236371	0.56729	12	305
F12	Y	150	0.0214592	0.51502	12	220
F12	Y	150	0.0217265	0.521435	12	229
F12	Y	150	0.0235269	0.564645	12	300
F12	Y	150	0.0218705	0.524891	12	234
F12	C	150	0.0200842	0.482021	12	179
F12	C	150	0.0204466	0.490719	12	189
F12	C	150	0.0204466	0.490719	12	189
F12	C	150	0.0222578	0.534188	12	248
F12	C	150	0.0220946	0.53027	12	242
F12	C	150	0.0230191	0.552459	12	278
F12	C	150	0.0213368	0.512084	12	216
F12	C	150	0.0220114	0.528274	12	239
F12	C	150	0.020655	0.49572	12	195
F12	C	150	0.022067	0.529607	12	241
F12	C	150	0.0208901	0.501363	12	202
F12	C	150	0.0198569	0.476566	12	173
F12	S	150	0.018003	0.432071	12	131
F12	S	150	0.0169583	0.407	12	112
F12	S	150	0.0189942	0.455861	12	152
F12	S	150	0.0181539	0.435694	12	134
F12	S	150	0.0183981	0.441556	12	139
F12	S	150	0.0181539	0.435694	12	134
F12	S	150	0.0179004	0.42961	12	129
F12	S	150	0.01946	0.46704	12	163
F12	S	150	0.0178485	0.428365	12	128
F12	S	150	0.018003	0.432071	12	131
F12	S	150	0.0193361	0.464068	12	160
F24	Y	150	0.0224434	0.538642	24	255
F24	Y	150	0.0223114	0.535473	24	250
F24	Y	150	0.0216973	0.520735	24	228
F24	Y	150	0.022624	0.542975	24	262
F24	Y	150	0.0222847	0.534832	24	249
F24	Y	150	0.0225472	0.541132	24	259
F24	Y	150	0.0219272	0.526253	24	236
F24	Y	150	0.022971	0.551304	24	276
F24	Y	150	0.0219554	0.526929	24	237
F24	Y	150	0.022067	0.529607	24	241
F24	Y	150	0.0209558	0.502939	24	204
F24	Y	150	0.0218989	0.525573	24	235
F24	C	150	0.0198569	0.476566	24	173
F24	C	150	0.0199715	0.479317	24	176
F24	C	150	0.020304	0.487297	24	185
F24	C	150	0.0204818	0.491564	24	190
F24	C	150	0.0200842	0.482021	24	179
F24	C	150	0.01921	0.461039	24	157
F24	C	150	0.0210852	0.506046	24	208
F24	C	150	0.0196614	0.471874	24	168
F24	C	150	0.0214894	0.515746	24	221
F24	C	150	0.0186799	0.448317	24	145
F24	C	150	0.0200842	0.482021	24	179
F24	C	150	0.0211172	0.506813	24	209
F24	S	150	0.0175285	0.420683	24	122
F24	S	150	0.0175285	0.420683	24	122
F24	S	150	0.0190813	0.457952	24	154
F24	S	150	0.0168382	0.404117	24	110
F24	S	150	0.0177435	0.425845	24	126
F24	S	150	0.0185405	0.444972	24	142
F24	S	150	0.0186337	0.44721	24	144
F24	S	150	0.0179004	0.42961	24	129
F24	S	150	0.0167773	0.402655	24	109
F24	S	150	0.0173625	0.416699	24	119
F24	S	150	0.0182035	0.436884	24	135
F24	S	150	0.0189059	0.453741	24	150
F48	Y	150	0.0228981	0.549555	48	273
F48	Y	150	0.0223909	0.537382	48	253
F48	Y	150	0.0210531	0.505275	48	207
F48	Y	150	0.0222309	0.533542	48	247
F48	Y	150	0.0228981	0.549555	48	273
F48	Y	150	0.0217844	0.522827	48	231
F48	Y	150	0.022338	0.536112	48	251
F48	Y	150	0.0218705	0.524891	48	234
F48	Y	150	0.0220114	0.528274	48	239
F48	Y	150	0.0222847	0.534832	48	249
F48	Y	150	0.0224955	0.539892	48	257
F48	Y	150	0.0227749	0.546598	48	268
F48	C	150	0.0190813	0.457952	48	154
F48	C	150	0.0172495	0.413988	48	117
F48	C	150	0.0176369	0.423285	48	124
F48	C	150	0.0200469	0.481125	48	178
F48	C	150	0.0196216	0.470919	48	167
F48	C	150	0.0185405	0.444972	48	142
F48	C	150	0.0189942	0.455861	48	152
F48	C	150	0.0197794	0.474706	48	171
F48	C	150	0.0192523	0.462055	48	158
F48	C	150	0.0198569	0.476566	48	173
F48	C	150	0.0180537	0.433288	48	132
F48	C	150	0.0213059	0.511342	48	215
F48	S	150	0.0177962	0.42711	48	127
F48	S	150	0.0198954	0.477489	48	174
F48	S	150	0.0168985	0.405565	48	111
F48	S	150	0.018104	0.434496	48	133
F48	S	150	0.0195413	0.468991	48	165
F48	S	150	0.0178485	0.428365	48	128
F48	S	150	0.0185873	0.446095	48	143
F48	S	150	0.0172495	0.413988	48	117
F48	S	150	0.0167773	0.402655	48	109
F48	S	150	0.0177962	0.42711	48	127
F48	S	150	0.0173062	0.415349	48	118
