## Supplementary material for "Diet quality alters the consequences of gradual phenotypic plasticity for individual performance": Data and Script: growth_rate_constant.txt

temperature	temp	treatement	day	M	time
23,8	24T	Y	5	0,155	121
23,8	24T	Y	5	0,179	121
23,8	24T	Y	5	0,198	121
23,8	24T	C	5	0,149	121
23,8	24T	C	5	0,124	121
23,8	24T	C	5	0,149	121
23,8	24T	S	5	0,091	121
23,8	24T	S	5	0,102	121
23,8	24T	S	5	0,084	121
23,8	24T	Y	5	0,176	121
23,8	24T	Y	5	0,211	121
23,8	24T	Y	5	0,226	121
23,8	24T	C	5	0,145	121
23,8	24T	C	5	0,171	121
23,8	24T	C	5	0,141	121
23,8	24T	S	5	0,094	121
23,8	24T	S	5	0,111	121
27,5	28T	Y	6	0,147	123
27,5	28T	Y	6	0,155	123
27,5	28T	Y	6	0,16	123
27,5	28T	C	6	0,2	123
27,5	28T	C	6	0,147	123
27,5	28T	C	6	0,156	123
27,5	28T	S	6	0,114	123
27,5	28T	S	6	0,074	123
27,5	28T	S	6	0,061	123
27,5	28T	Y	6	0,158	123
27,5	28T	Y	6	0,182	123
27,5	28T	Y	6	0,134	123
27,5	28T	C	6	0,172	123
27,5	28T	C	6	0,186	123
27,5	28T	C	6	0,115	123
27,5	28T	S	6	0,128	123
27,5	28T	S	6	0,119	123
27,5	28T	S	6	0,159	123
20	20T	Y	6	0,149	132
20	20T	Y	6	0,197	132
20	20T	Y	6	0,184	132
20	20T	C	6	0,117	132
20	20T	C	6	0,104	132
20	20T	S	6	0,097	132
20	20T	S	6	0,082	132
20	20T	S	6	0,065	132
20	20T	Y	6	0,189	132
20	20T	Y	6	0,169	132
20	20T	Y	6	0,17	132
20	20T	C	6	0,137	132
20	20T	C	6	0,097	132
20	20T	C	6	0,127	132
20	20T	S	6	0,103	132
20	20T	S	6	0,072	132
20	20T	S	6	0,088	132
25,5	26T	Y	6	0,2778	131
25,5	26T	Y	6	0,213	131
25,5	26T	Y	6	0,174	131
25,5	26T	C	6	0,178	131
25,5	26T	C	6	0,171	131
25,5	26T	C	6	0,166	131
25,5	26T	S	6	0,088	131
25,5	26T	S	6	0,085	131
25,5	26T	S	6	0,107	131
25,5	26T	Y	6	0,3	131
25,5	26T	Y	6	0,2718	131
25,5	26T	Y	6	0,4664	131
25,5	26T	C	6	0,21	131
25,5	26T	C	6	0,176	131
25,5	26T	C	6	0,234	131
25,5	26T	S	6	0,104	131
25,5	26T	S	6	0,102	131
25,5	26T	S	6	0,107	131
16	16T	Y	6	0,045	130
16	16T	Y	6	0,059	130
16	16T	Y	6	0,059	130
16	16T	C	6	0,034	130
16	16T	C	6	0,037	130
16	16T	C	6	0,026	130
16	16T	S	6	0,047	130
16	16T	S	6	0,036	130
16	16T	S	6	0,028	130
16	16T	Y	6	0,052	130
16	16T	Y	6	0,055	130
16	16T	Y	6	0,052	130
16	16T	C	6	0,025	130
16	16T	C	6	0,037	130
16	16T	C	6	0,033	130
16	16T	S	6	0,032	130
16	16T	S	6	0,028	130
16	16T	S	6	0,034	130
33	33T	Y	6	0,04	130
33	33T	Y	6	0,037	130
33	33T	Y	6	0,033	130
33	33T	C	6	0,033	130
33	33T	C	6	0,033	130
33	33T	C	6	0,026	130
33	33T	S	6	0,032	130
33	33T	S	6	0,034	130
33	33T	S	6	0,019	130
33	33T	Y	6	0,04	130
33	33T	Y	6	0,039	130
33	33T	Y	6	0,054	130
33	33T	C	6	0,029	130
33	33T	S	6	0,038	130
33	33T	S	6	0,027	130
33	33T	S	6	0,038	130
31,5	32T	Y	6	0,09	135
31,5	32T	Y	6	0,114	135
31,5	32T	Y	6	0,129	135
31,5	32T	C	6	0,034	135
31,5	32T	C	6	0,024	135
31,5	32T	C	6	0,021	135
31,5	32T	S	6	0,039	135
31,5	32T	S	6	0,014	135
31,5	32T	S	6	0,041	135
31,5	32T	Y	6	0,132	135
31,5	32T	Y	6	0,122	135
31,5	32T	Y	6	0,124	135
31,5	32T	C	6	0,053	135
31,5	32T	C	6	0,06	135
31,5	32T	S	6	0,051	135
31,5	32T	S	6	0,026	135
29,25	30T	Y	6	0,129	125
29,25	30T	Y	6	0,191	125
29,25	30T	Y	6	0,189	125
29,25	30T	C	6	0,192	125
29,25	30T	C	6	0,192	125
29,25	30T	C	6	0,194	125
29,25	30T	S	6	0,109	125
29,25	30T	S	6	0,105	125
29,25	30T	S	6	0,112	125
29,25	30T	Y	6	0,206	125
29,25	30T	Y	6	0,201	125
29,25	30T	Y	6	0,178	125
29,25	30T	C	6	0,108	125
29,25	30T	C	6	0,191	125
29,25	30T	C	6	0,123	125
29,25	30T	S	6	0,102	125
29,25	30T	S	6	0,097	125
29,25	30T	S	6	0,112	125
18	18T	Y	5	0,112	122
18	18T	Y	5	0,116	122
18	18T	Y	5	0,118	122
18	18T	C	5	0,056	122
18	18T	C	5	0,083	122
18	18T	C	5	0,081	122
18	18T	S	5	0,052	122
18	18T	S	5	0,043	122
18	18T	S	5	0,029	122
18	18T	Y	5	0,074	122
18	18T	Y	5	0,12	122
18	18T	Y	5	0,083	122
18	18T	C	5	0,073	122
18	18T	C	5	0,064	122
18	18T	C	5	0,068	122
18	18T	S	5	0,053	122
18	18T	S	5	0,05	122
18	18T	S	5	0,02	122
