## Supplementary material for "Diet quality alters the consequences of gradual phenotypic plasticity for individual performance": Data and Script: mean_growth_rate_fluctuation.txt

treat	type	treatement	g	lower	upper	temp
F12-C	F12	C	0.510332593028154	0.494955806719824	0.525709379336484	23,45
F12-S	F12	S	0.433712828654859	0.417982837335766	0.449442819973951	23,45
F12-Y	F12	Y	0.522742946474479	0.496693371562611	0.548792521386348	23,45
F24-C	F24	C	0.484051799626123	0.471763099104367	0.496340500147879	22,7
F24-S	F24	S	0.430087606538975	0.418437591107421	0.44173762197053	22,7
F24-Y	F24	Y	0.531366268234206	0.52343725986316	0.539295276605252	22,7
F48-C	F48	C	0.45883816657832	0.441590321592523	0.476086011564117	22,6
F48-S	F48	S	0.426149640620189	0.407249498891485	0.445049782348892	22,6
F48-Y	F48	Y	0.534061210639343	0.526024695154379	0.542097726124308	22,6
